# Single-cell RNA-sequencing of peripheral neuroblastic tumors reveals an aggressive transitional cell state at the junction of an adrenergic-mesenchymal transdifferentiation trajectory

**DOI:** 10.1101/2020.05.15.097469

**Authors:** Xiaojun Yuan, Janith A. Seneviratne, Shibei Du, Ying Xu, Yijun Chen, Qianya Jin, Xuanxuan Jin, Anushree Balachandran, Shihao Huang, Yanli Xu, Yue Zhai, Liumei Lu, Mengjie Tang, Yushuang Dong, Belamy B. Cheung, Glenn M. Marshall, Weiyang Shi, Chao Zhang, Daniel R. Carter

## Abstract

Peripheral neuroblastic tumors (PNTs) are the most common extracranial solid tumors in early childhood. They represent a spectrum of neural crest derived tumors including neuroblastoma, ganglioneuroblastoma and ganglioneuroma. PNTs exhibit heterogeneity due to interconverting malignant cell states described as adrenergic/nor-adrenergic or mesenchymal/neural crest cell in origin. The factors determining individual patient levels of tumor heterogeneity, their impact on the malignant phenotype, and the presence of other cell states are unknown. Here, single-cell RNA-sequencing analysis of 4267 cells from 7 PNTs demonstrated extensive transcriptomic heterogeneity. Trajectory modelling showed that malignant neuroblasts move between adrenergic and mesenchymal cell states via a novel state that we termed a “transitional” phenotype. Transitional cells are characterized by gene expression programs linked to a sympathoadrenal development, and aggressive tumor phenotypes such as rapid proliferation and tumor dissemination. Among primary bulk tumor patient cohorts, high expression of the transitional gene signature was highly predictive of poor prognosis when compared to adrenergic and mesenchymal expression patterns. High transitional gene expression in neuroblastoma cell lines identified a similar transitional H3K27-acetylation super-enhancer landscape, supporting the concept that PNTs have phenotypic plasticity and transdifferentiation capacity. Additionally, examination of PNT microenvironments, found that neuroblastomas contained low immune cell infiltration, high levels of non-inflammatory macrophages, and low cytotoxic T lymphocyte levels compared with more benign PNT subtypes. Modeling of cell-cell signaling in the tumor microenvironment predicted specific paracrine effects toward the various subtypes of malignant cells, suggesting further cell-extrinsic influences on malignant cell phenotype. Collectively, our study reveals the presence of a previously unrecognized transitional cell state with high malignant potential and an immune cell architecture which serve both as potential biomarkers and therapeutic targets.
