## Supplementary Table 3 for "Single-cell RNA-sequencing of peripheral neuroblastic tumors reveals an aggressive transitional cell state at the junction of an adrenergic-mesenchymal transdifferentiation trajectory"

### Sheet: Supplementary Table 3
Adrenergic	Transitional	Mesenchymal
CHGB	NEUROD6	DCN
SCG2	GPM6A	COL1A1
HAND2-AS1	LOC644936	COL1A2
MLLT11	MTRNR2L6	MGP
MEG3	HIST1H2AL	COL3A1
MDK	TUBA4A	LUM
FXYD6	RPL10L	C1R
FXYD6-FXYD2	FOXG1	GSN
DBH	HIST3H2BB	C1S
UCHL1	SATB2	IFITM3
HAND2	RPL31P11	C3
CHGA	ZBTB18	SPARC
RGS5	CSNK2A3	CCDC80
BEX1	MEF2C-AS2	SERPINF1
CD24	NFIX	CFD
TTTY14	ACTG2	FSTL1
CYB561	NEUROD2	VIM
SYT1	HIST3H2A	FBN1
NPY	POU3F3	IGFBP5
CCND1	BCL11A	SERPING1
PRAME	GALNT18	CENPP
SCG3	NCCRP1	ANXA1
MAOA	TUBA1C	ZFP36L1
ARHGAP36	POTEF	CLEC3B
ICA1	DAB1	COL6A3
SYT11	MEF2C	PLAC9
NNAT	GPM6B	LGALS1
GATA3	EZH2	AHNAK
CHRNA3	TUBB4A	ISLR
BLCAP	FEZ1	FBLN5
JPT1	GRIA2	S100A10
TH	DTWD2	COL14A1
ENO2	ENC1	COL6A1
NDRG4	KCMF1	ANXA2
STMN2	RPL23P8	S100A4
SORBS2	LINC00461	OLFML3
MAGEA4	PPP2R2B	ITM2A
MIAT	GPR85	SRPX
NGRN	LHX2	POSTN
RAMP1	UBBP4	FN1
PAGE2	CLCN4	CALD1
HSBP1	MYCN	MRC2
PAGE5	CTTNBP2	MFAP5
BEX2	KMT2D	GPNMB
LOC650226	EFNB2	NUPR1
MAP1B	ERC2	MMP2
CNTNAP2	MRGBP	ZFP36
SARAF	MYT1L	PLPP3
CNGB1	ATRN	COL5A1
RAB3C	HIST1H2AJ	LOC101448202
ATAT1	BHLHE22	FBLN2
SNAR-F	NACAP1	EMP1
TUBB2B	UCHL3	COL6A2
SPINT2	CDH2	S100A11
ZIM2	SOX11	EFEMP1
CDC42EP4	MARCKSL1	TIMP1
PEG3	LOC100129534	CXCL12
ZFHX3	TTC9B	CD34
ELAVL4	TBR1	ABCA8
SEZ6L2	CSK	PDGFRL
