## Supplementary Table 4B for "Single-cell RNA-sequencing of peripheral neuroblastic tumors reveals an aggressive transitional cell state at the junction of an adrenergic-mesenchymal transdifferentiation trajectory"

### Sheet: Tstats
	chr	start	end	genes	id	comparison	State.marker	log2FC	T.stat	p.raw	p.adj	DuplicateFromOtherComparison
1	chr7	79390798	79517751	NA	SE_5077	Transitional-Mesenchymal.vs.c(\Adrenergic\", \"Mesenchymal\")"	Transitional	1.56213	15.1281	6.75955e-12	4.03883e-08	FALSE
2	chr1	76450898	76806201	ST6GALNAC3	SE_36	Transitional-Mesenchymal.vs.c(\Adrenergic\", \"Mesenchymal\")"	Transitional	1.33353	13.2141	8.63598e-11	2.25481e-07	FALSE
3	chr4	53690348	53744751	SNORA26|RASL11B|DANCR|ERVMER34-1	SE_4095	Transitional-Mesenchymal.vs.c(\Adrenergic\", \"Mesenchymal\")"	Transitional	1.51051	12.3887	1.5095e-10	2.25481e-07	FALSE
4	chr1	53532048	53615551	SLC1A7|PODN	SE_336	Transitional-Mesenchymal.vs.c(\Adrenergic\", \"Mesenchymal\")"	Transitional	1.67749	13.0729	1.2333e-10	2.25481e-07	FALSE
5	chr18	18817298	18993501	GREB1L	SE_2472	Transitional.vs.c(\Adrenergic\", \"Mesenchymal\")"	Transitional	2.19629	11.2659	2.63912e-10	1.57688e-06	FALSE
6	chr2	85621448	85701101	SH2D6	SE_2782	Transitional-Mesenchymal.vs.c(\Adrenergic\", \"Mesenchymal\")"	Transitional	0.790486	9.92113	7.21454e-09	8.62138e-06	FALSE
7	chr12	115731348	115946501	TBX3	SE_1276	Transitional-Mesenchymal.vs.c(\Adrenergic\", \"Mesenchymal\")"	Transitional	1.24392	9.03441	2.98518e-08	2.97274e-05	FALSE
8	chr10	14571198	14795651	FAM107B|SUV39H2	SE_613	Transitional-Mesenchymal.vs.c(\Adrenergic\", \"Mesenchymal\")"	Transitional	1.01704	7.69739	2.99758e-07	0.000255865	FALSE
9	chr4	4753248	4808201	MSX1	SE_4144	Transitional-Mesenchymal.vs.c(\Adrenergic\", \"Mesenchymal\")"	Transitional	1.30693	7.62053	4.70155e-07	0.000312131	FALSE
10	chr12	59260648	59327751	LRIG3	SE_1432	Transitional-Mesenchymal.vs.c(\Adrenergic\", \"Mesenchymal\")"	Transitional	1.68636	7.96559	6.53418e-07	0.000380943	FALSE
11	chr6	133544798	133835601	EYA4	SE_4693	Transitional-Mesenchymal.vs.c(\Adrenergic\", \"Mesenchymal\")"	Transitional	1.77246	10.2583	8.4389e-06	0.00252112	FALSE
12	chr9	73017948	73055451	KLF9	SE_5674	Transitional-Mesenchymal.vs.c(\Adrenergic\", \"Mesenchymal\")"	Transitional	0.659892	5.90216	1.17918e-05	0.00320254	FALSE
13	chr8	122100948	122132951	NA	SE_5509	Transitional-Mesenchymal.vs.c(\Adrenergic\", \"Mesenchymal\")"	Transitional	0.960292	5.61486	2.05255e-05	0.00484993	FALSE
14	chr2	2829848	3214001	MYT1L|LINC01250	SE_2721	Transitional-Mesenchymal.vs.c(\Adrenergic\", \"Mesenchymal\")"	Transitional	1.00887	5.67106	2.22581e-05	0.00484993	FALSE
15	chr11	71713698	71821321	FOLR3	SE_935	Transitional-Mesenchymal.vs.c(\Adrenergic\", \"Mesenchymal\")"	Transitional	0.411043	5.79028	3.41207e-05	0.00587063	FALSE
16	chr16	70672298	70813801	MTSS1L|FUK	SE_2093	Transitional-Mesenchymal.vs.c(\Adrenergic\", \"Mesenchymal\")"	Transitional	0.73109	5.34868	4.43217e-05	0.00662055	FALSE
17	chr2	54561448	54615251	NA	SE_3059	Transitional-Mesenchymal.vs.c(\Adrenergic\", \"Mesenchymal\")"	Transitional	1.19746	8.06343	4.80722e-05	0.00683884	FALSE
18	chr15	33109748	33537451	FMN1	SE_1878	Transitional-Mesenchymal.vs.c(\Adrenergic\", \"Mesenchymal\")"	Transitional	0.668973	4.96246	9.08639e-05	0.0104706	FALSE
19	chr15	78733398	78788651	NA	SE_1993	Transitional-Mesenchymal.vs.c(\Adrenergic\", \"Mesenchymal\")"	Transitional	0.828151	6.5703	9.11249e-05	0.0104706	FALSE
20	chr17	42117298	42189101	NA	SE_2299	Transitional-Mesenchymal.vs.c(\Adrenergic\", \"Mesenchymal\")"	Transitional	0.319958	4.89415	0.000122525	0.0118813	FALSE
21	chr14	30683898	30753001	PRKD1	SE_1862	Transitional-Mesenchymal.vs.c(\Adrenergic\", \"Mesenchymal\")"	Transitional	1.21382	4.81718	0.000124081	0.0118813	FALSE
22	chr1	198811798	198913101	NA	SE_93	Transitional-Mesenchymal.vs.c(\Adrenergic\", \"Mesenchymal\")"	Transitional	0.536333	4.76657	0.00015312	0.0123634	FALSE
23	chr14	34366648	34459451	EGLN3	SE_1798	Transitional-Mesenchymal.vs.c(\Adrenergic\", \"Mesenchymal\")"	Transitional	1.06367	4.73148	0.000150105	0.0123634	FALSE
24	chr1	198798648	198907601	NA	SE_87	Transitional-Mesenchymal.vs.c(\Adrenergic\", \"Mesenchymal\")"	Transitional	0.529498	4.70661	0.000175822	0.0136349	FALSE
25	chr13	42135948	42291251	OR7E37P|RGCC	SE_1627	Transitional-Mesenchymal.vs.c(\Adrenergic\", \"Mesenchymal\")"	Transitional	0.69106	4.7452	0.000177996	0.0136349	FALSE
26	chr7	5266898	5353151	SLC29A4|MIR589	SE_5142	Transitional-Mesenchymal.vs.c(\Adrenergic\", \"Mesenchymal\")"	Transitional	0.865255	4.59451	0.000224847	0.0152666	FALSE
27	chr13	92419248	92493351	GPC5|MIR17HG|GPC6	SE_1640	Transitional-Mesenchymal.vs.c(\Adrenergic\", \"Mesenchymal\")"	Transitional	1.01954	5.17045	0.000234983	0.015671	FALSE
28	chr9	73011598	73049701	KLF9	SE_5675	Transitional-Mesenchymal.vs.c(\Adrenergic\", \"Mesenchymal\")"	Transitional	0.698243	6.05035	0.000271228	0.0171232	FALSE
29	chr1	100458398	100474201	NA	SE_577	c(\Adrenergic-Transitional\", \"Transitional\").vs.c(\"Adrenergic\", \"Mesenchymal\")"	Transitional	0.709937	4.95304	5.07956e-05	0.017285	FALSE
30	chr19	5011248	5154301	SAFB2|TINCR|SAFB|MIR7-3HG	SE_2643	c(\Adrenergic-Transitional\", \"Transitional\").vs.c(\"Adrenergic\", \"Mesenchymal\")"	Transitional	0.949135	4.89476	4.43719e-05	0.017285	FALSE
31	chr16	48372198	48428601	N4BP1	SE_2130	Transitional-Mesenchymal.vs.c(\Adrenergic\", \"Mesenchymal\")"	Transitional	0.347841	4.4133	0.000299256	0.0184335	FALSE
32	chr15	99640348	99695101	SYNM	SE_1954	Transitional-Mesenchymal.vs.c(\Adrenergic\", \"Mesenchymal\")"	Transitional	0.651188	4.74831	0.000354086	0.0209471	FALSE
33	chr3	194956448	194981751	FAM43A	SE_3717	Transitional-Mesenchymal.vs.c(\Adrenergic\", \"Mesenchymal\")"	Transitional	0.633153	4.31957	0.000376839	0.0216559	FALSE
34	chr16	49543998	49914001	ZNF423	SE_2067	Transitional-Mesenchymal.vs.c(\Adrenergic\", \"Mesenchymal\")"	Transitional	1.11964	6.52027	0.000384028	0.0216559	FALSE
35	chr12	57620848	57639451	NXPH4	SE_1412	Transitional.vs.c(\Adrenergic\", \"Mesenchymal\")"	Transitional	0.744467	4.54698	0.000237636	0.0217895	FALSE
36	chr19	5011248	5154301	SAFB2|TINCR|SAFB|MIR7-3HG	SE_2643	c(\Adrenergic-Transitional\", \"Transitional\", \"Transitional-Mesenchymal\").vs.c(\"Adrenergic\", \"Mesenchymal\")"	Transitional	0.939948	5.1268	1.56724e-05	0.0234106	TRUE
37	chr7	136596198	136654551	NA	SE_5217	Transitional-Mesenchymal.vs.c(\Adrenergic\", \"Mesenchymal\")"	Transitional	1.18983	4.64956	0.000481722	0.0239706	FALSE
38	chr5	51738648	51808651	ISL1	SE_4467	Transitional-Mesenchymal.vs.c(\Adrenergic\", \"Mesenchymal\")"	Transitional	1.16198	4.7992	0.00053058	0.0254911	FALSE
39	chr12	57620848	57639451	NXPH4	SE_1412	c(\Transitional\", \"Transitional-Mesenchymal\").vs.c(\"Adrenergic\", \"Mesenchymal\")"	Transitional	0.763705	4.7787	8.20386e-05	0.025799	TRUE
40	chr7	5266898	5353151	SLC29A4|MIR589	SE_5142	c(\Adrenergic-Transitional\", \"Transitional\").vs.c(\"Adrenergic\", \"Mesenchymal\")"	Transitional	1.05877	4.23322	0.000238255	0.0266853	TRUE
41	chr19	39961848	39999001	DLL3	SE_2673	Transitional.vs.c(\Adrenergic\", \"Mesenchymal\")"	Transitional	0.806046	4.70674	0.000421673	0.0276868	FALSE
42	chr4	8836148	8895051	HMX1	SE_4110	c(\Adrenergic-Transitional\", \"Transitional\").vs.c(\"Adrenergic\", \"Mesenchymal\")"	Transitional	1.07446	4.02552	0.000378792	0.028291	FALSE
43	chr8	26549798	26596851	STMN4	SE_5510	c(\Adrenergic-Transitional\", \"Transitional\").vs.c(\"Adrenergic\", \"Mesenchymal\")"	Transitional	1.58147	4.13597	0.000785683	0.0289664	FALSE
44	chr6	123312448	123413851	CLVS2	SE_4788	c(\Adrenergic-Transitional\", \"Transitional\").vs.c(\"Adrenergic\", \"Mesenchymal\")"	Transitional	1.48502	4.10527	0.000847128	0.0290045	FALSE
45	chr21	32865898	32934401	TIAM1	SE_3364	c(\Adrenergic-Transitional\", \"Transitional\").vs.c(\"Adrenergic\", \"Mesenchymal\")"	Transitional	0.859192	3.79617	0.000921907	0.0297354	FALSE
46	chr10	131644136	131770851	MGMT|EBF3	SE_643	c(\Adrenergic-Transitional\", \"Transitional\").vs.c(\"Adrenergic\", \"Mesenchymal\")"	Transitional	1.18037	3.74877	0.00101937	0.0300751	FALSE
47	chr1	100458398	100474201	NA	SE_577	Adrenergic-Transitional.vs.c(\Adrenergic\", \"Mesenchymal\")"	Transitional	0.758805	4.96923	0.000205028	0.0309226	TRUE
48	chr2	2829848	3214001	MYT1L|LINC01250	SE_2721	Adrenergic-Transitional.vs.c(\Adrenergic\", \"Mesenchymal\")"	Transitional	0.865711	4.15973	0.000353733	0.0309226	TRUE
49	chr19	5011248	5154301	SAFB2|TINCR|SAFB|MIR7-3HG	SE_2643	Adrenergic-Transitional.vs.c(\Adrenergic\", \"Mesenchymal\")"	Transitional	1.07064	5.46113	4.41676e-05	0.0309226	TRUE
50	chr6	123312448	123413851	CLVS2	SE_4788	Adrenergic-Transitional.vs.c(\Adrenergic\", \"Mesenchymal\")"	Transitional	1.1112	4.78656	8.12357e-05	0.0309226	TRUE
51	chr8	9753748	9767901	LINC00599	SE_5452	Adrenergic-Transitional.vs.c(\Adrenergic\", \"Mesenchymal\")"	Transitional	1.37623	4.13689	0.000456091	0.0309226	FALSE
52	chr16	87686298	87791701	JPH3	SE_2180	Adrenergic-Transitional.vs.c(\Adrenergic\", \"Mesenchymal\")"	Transitional	0.997228	4.2429	0.000592964	0.031091	FALSE
53	chr7	5266898	5353151	SLC29A4|MIR589	SE_5142	c(\Adrenergic-Transitional\", \"Transitional\", \"Transitional-Mesenchymal\").vs.c(\"Adrenergic\", \"Mesenchymal\")"	Transitional	1.03266	4.38372	0.000124776	0.0316287	TRUE
54	chr20	62046898	62135801	KCNQ2|EEF1A2|YTHDF1	SE_3208	Adrenergic-Transitional.vs.c(\Adrenergic\", \"Mesenchymal\")"	Transitional	0.967958	3.66451	0.00116823	0.0324071	FALSE
55	chr7	5266898	5353151	SLC29A4|MIR589	SE_5142	Adrenergic-Transitional.vs.c(\Adrenergic\", \"Mesenchymal\")"	Transitional	1.00201	3.82556	0.00114865	0.0324071	TRUE
56	chr4	8836148	8895051	HMX1	SE_4110	Adrenergic-Transitional.vs.c(\Adrenergic\", \"Mesenchymal\")"	Transitional	1.02972	3.68863	0.0013189	0.0331338	TRUE
57	chr5	157688798	157711051	NA	SE_4619	c(\Adrenergic-Transitional\", \"Transitional\").vs.c(\"Adrenergic\", \"Mesenchymal\")"	Transitional	0.942161	3.55553	0.00168067	0.0333638	FALSE
58	chr1	31627048	31709251	NKAIN1|HCRTR1|PUM1	SE_316	Adrenergic-Transitional.vs.c(\Adrenergic\", \"Mesenchymal\")"	Transitional	0.524217	3.69139	0.00160496	0.0337797	FALSE
59	chr1	37407998	37455451	GRIK3	SE_557	Adrenergic-Transitional.vs.c(\Adrenergic\", \"Mesenchymal\")"	Transitional	1.12025	3.68448	0.00158095	0.0337797	FALSE
60	chr18	18817298	18993501	GREB1L	SE_2472	c(\Adrenergic-Transitional\", \"Transitional\").vs.c(\"Adrenergic\", \"Mesenchymal\")"	Transitional	1.60853	3.62274	0.001857	0.0347266	TRUE
61	chr10	5917298	5973951	NA	SE_737	Transitional.vs.c(\Adrenergic\", \"Mesenchymal\")"	Transitional	0.352256	3.87219	0.000889701	0.0347449	FALSE
62	chr7	109828098	109844851	NA	SE_5248	c(\Adrenergic-Transitional\", \"Transitional\").vs.c(\"Adrenergic\", \"Mesenchymal\")"	Transitional	0.783613	3.43994	0.00194651	0.0349415	FALSE
63	chr1	11335798	11458101	DISP3|TARDBP	SE_376	Adrenergic-Transitional.vs.c(\Adrenergic\", \"Mesenchymal\")"	Transitional	0.7653	3.4264	0.00212351	0.0354364	FALSE
64	chr7	79078448	79098851	MAGI2-AS3	SE_5127	Transitional-Mesenchymal.vs.c(\Adrenergic\", \"Mesenchymal\")"	Transitional	0.850519	6.07916	0.00109838	0.0358623	FALSE
65	chr11	111390198	111436501	LAYN|CRYAB|C11orf88|BTG4|SIK2|HSPB2|C11orf52	SE_1046	Transitional-Mesenchymal.vs.c(\Adrenergic\", \"Mesenchymal\")"	Transitional	0.984838	3.85622	0.00112991	0.0362968	FALSE
66	chr15	39108798	39198801	THBS1|C15orf54	SE_1937	Transitional-Mesenchymal.vs.c(\Adrenergic\", \"Mesenchymal\")"	Transitional	1.3487	6.52051	0.00119028	0.0364714	FALSE
67	chr12	123503398	123591951	PITPNM2	SE_1402	Transitional-Mesenchymal.vs.c(\Adrenergic\", \"Mesenchymal\")"	Transitional	0.551364	4.13283	0.00121395	0.0366929	FALSE
68	chr15	65728298	65748601	LCTL|MAP2K1|RAB11A	SE_2061	c(\Adrenergic-Transitional\", \"Transitional\").vs.c(\"Adrenergic\", \"Mesenchymal\")"	Transitional	0.388232	3.37095	0.0025883	0.0368128	FALSE
69	chrX	8008248	8064701	NA	SE_5937	c(\Adrenergic-Transitional\", \"Transitional\").vs.c(\"Adrenergic\", \"Mesenchymal\")"	Transitional	1.24715	3.43022	0.0024083	0.0368128	FALSE
70	chr10	12926198	12968101	CCDC3	SE_882	c(\Adrenergic-Transitional\", \"Transitional\").vs.c(\"Adrenergic\", \"Mesenchymal\")"	Transitional	1.38901	3.60438	0.00238914	0.0368128	FALSE
71	chr22	48954798	49114951	FAM19A5|LINC01310	SE_3478	c(\Adrenergic-Transitional\", \"Transitional\").vs.c(\"Adrenergic\", \"Mesenchymal\")"	Transitional	1.4815	3.30709	0.00260616	0.0368128	FALSE
72	chr15	46521248	46610101	SEMA6D|SLC24A5|CTXN2|MYEF2	SE_1970	c(\Adrenergic-Transitional\", \"Transitional\").vs.c(\"Adrenergic\", \"Mesenchymal\")"	Transitional	1.14454	3.39372	0.00264078	0.0370268	FALSE
73	chr1	100458398	100474201	NA	SE_577	c(\Adrenergic-Transitional\", \"Transitional\", \"Transitional-Mesenchymal\").vs.c(\"Adrenergic\", \"Mesenchymal\")"	Transitional	0.625423	4.06314	0.000409019	0.0381858	TRUE
74	chr8	9753748	9767901	LINC00599	SE_5452	c(\Adrenergic-Transitional\", \"Transitional\").vs.c(\"Adrenergic\", \"Mesenchymal\")"	Transitional	1.20179	3.26618	0.00293393	0.0385468	TRUE
75	chr11	72629348	72816101	NA	SE_1017	c(\Adrenergic-Transitional\", \"Transitional\").vs.c(\"Adrenergic\", \"Mesenchymal\")"	Transitional	0.690646	3.46321	0.00306588	0.0385655	FALSE
76	chr11	72629348	72816101	NA	SE_1017	c(\Adrenergic-Transitional\", \"Transitional\", \"Transitional-Mesenchymal\").vs.c(\"Adrenergic\", \"Mesenchymal\")"	Transitional	0.801307	4.12808	0.00055922	0.0388783	TRUE
77	chr16	87686298	87791701	JPH3	SE_2180	c(\Adrenergic-Transitional\", \"Transitional\").vs.c(\"Adrenergic\", \"Mesenchymal\")"	Transitional	0.786327	3.24574	0.00328802	0.0397652	TRUE
78	chr14	91790098	91876851	CCDC88C	SE_1823	c(\Adrenergic-Transitional\", \"Transitional\").vs.c(\"Adrenergic\", \"Mesenchymal\")"	Transitional	0.832553	3.19623	0.00339954	0.0398222	FALSE
79	chr1	37407998	37455451	GRIK3	SE_557	c(\Adrenergic-Transitional\", \"Transitional\").vs.c(\"Adrenergic\", \"Mesenchymal\")"	Transitional	1.12098	3.25761	0.00351398	0.0399504	TRUE
80	chr12	110861948	110936301	GLTP|VPS29|ANKRD13A	SE_1358	Transitional.vs.c(\Adrenergic\", \"Mesenchymal\")"	Transitional	0.343592	4.02327	0.00122874	0.0399561	FALSE
81	chr16	19341948	19397101	SYT17|COQ7|CCP110	SE_2188	c(\Adrenergic-Transitional\", \"Transitional\").vs.c(\"Adrenergic\", \"Mesenchymal\")"	Transitional	1.28814	3.28843	0.00356152	0.0400002	FALSE
82	chr21	44442198	44525187	CBS	SE_3367	c(\Adrenergic-Transitional\", \"Transitional\").vs.c(\"Adrenergic\", \"Mesenchymal\")"	Transitional	0.567433	3.15809	0.00369283	0.0403217	FALSE
83	chr1	188081598	188157901	NA	SE_385	c(\Adrenergic-Transitional\", \"Transitional\").vs.c(\"Adrenergic\", \"Mesenchymal\")"	Transitional	0.987899	3.22898	0.00367717	0.0403217	FALSE
84	chr4	80496348	80600651	PRDM8|PAQR3	SE_4152	c(\Adrenergic-Transitional\", \"Transitional\").vs.c(\"Adrenergic\", \"Mesenchymal\")"	Transitional	0.999641	3.35269	0.00377563	0.0403217	FALSE
85	chr12	44735798	44825801	NELL2	SE_1427	c(\Adrenergic-Transitional\", \"Transitional\").vs.c(\"Adrenergic\", \"Mesenchymal\")"	Transitional	1.06056	3.25948	0.00381544	0.0403217	FALSE
86	chr16	19341948	19397101	SYT17|COQ7|CCP110	SE_2188	c(\Adrenergic-Transitional\", \"Transitional\", \"Transitional-Mesenchymal\").vs.c(\"Adrenergic\", \"Mesenchymal\")"	Transitional	1.37424	3.87607	0.000656993	0.0404694	TRUE
87	chr11	1403048	1490101	BRSK2|DUSP8|KRTAP5-1	SE_1026	Adrenergic-Transitional.vs.c(\Adrenergic\", \"Mesenchymal\")"	Transitional	0.789721	3.20059	0.00372791	0.0410964	FALSE
88	chr7	109828098	109844851	NA	SE_5248	Adrenergic-Transitional.vs.c(\Adrenergic\", \"Mesenchymal\")"	Transitional	0.851591	3.40658	0.00374158	0.0411712	TRUE
89	chr6	123312448	123413851	CLVS2	SE_4788	c(\Adrenergic-Transitional\", \"Transitional\", \"Transitional-Mesenchymal\").vs.c(\"Adrenergic\", \"Mesenchymal\")"	Transitional	1.40034	3.9776	0.000775902	0.0415909	TRUE
90	chr10	519548	601101	DIP2C	SE_833	c(\Adrenergic-Transitional\", \"Transitional\").vs.c(\"Adrenergic\", \"Mesenchymal\")"	Transitional	0.931441	3.31231	0.00414105	0.0417415	FALSE
91	chrX	23348498	23424201	PTCHD1|PTCHD1-AS|PHEX-AS1	SE_5955	Transitional-Mesenchymal.vs.c(\Adrenergic\", \"Mesenchymal\")"	Transitional	1.76054	4.44837	0.00147447	0.0417533	FALSE
92	chr1	117389098	117429901	PTGFRN|CD101	SE_312	Transitional-Mesenchymal.vs.c(\Adrenergic\", \"Mesenchymal\")"	Transitional	0.64258	3.71027	0.00148507	0.0418553	FALSE
93	chr10	131644136	131770851	MGMT|EBF3	SE_643	c(\Adrenergic-Transitional\", \"Transitional\", \"Transitional-Mesenchymal\").vs.c(\"Adrenergic\", \"Mesenchymal\")"	Transitional	1.11019	3.57912	0.0012813	0.0419676	TRUE
94	chr2	2829848	3214001	MYT1L|LINC01250	SE_2721	c(\Adrenergic-Transitional\", \"Transitional\").vs.c(\"Adrenergic\", \"Mesenchymal\")"	Transitional	0.73451	3.11305	0.00421518	0.0420114	TRUE
95	chr11	72629348	72816101	NA	SE_1017	Adrenergic-Transitional.vs.c(\Adrenergic\", \"Mesenchymal\")"	Transitional	0.685724	3.59339	0.00412736	0.0420826	TRUE
96	chr7	140770448	140794151	TMEM178B|DENND2A|BRAF|SSBP1	SE_5170	Adrenergic-Transitional.vs.c(\Adrenergic\", \"Mesenchymal\")"	Transitional	0.893558	3.21689	0.00406301	0.0420826	FALSE
97	chr22	20180048	20305127	RTN4R|LINC00896|MIR1286	SE_3465	Adrenergic-Transitional.vs.c(\Adrenergic\", \"Mesenchymal\")"	Transitional	0.851871	3.1184	0.00477199	0.0438656	FALSE
98	chr15	26899898	26958151	GABRB3	SE_2025	c(\Adrenergic-Transitional\", \"Transitional\").vs.c(\"Adrenergic\", \"Mesenchymal\")"	Transitional	1.29396	3.25907	0.00487221	0.0440241	FALSE
99	chr4	8836148	8895051	HMX1	SE_4110	c(\Adrenergic-Transitional\", \"Transitional\", \"Transitional-Mesenchymal\").vs.c(\"Adrenergic\", \"Mesenchymal\")"	Transitional	0.989377	3.49902	0.00144418	0.044042	TRUE
100	chr5	157688798	157711051	NA	SE_4619	Adrenergic-Transitional.vs.c(\Adrenergic\", \"Mesenchymal\")"	Transitional	0.911554	3.27885	0.00514606	0.044278	TRUE
101	chr1	187805198	188031601	NA	SE_85	c(\Adrenergic-Transitional\", \"Transitional\").vs.c(\"Adrenergic\", \"Mesenchymal\")"	Transitional	0.815361	3.10084	0.00522745	0.0444079	FALSE
102	chrX	93225098	93346651	NA	SE_5965	c(\Adrenergic-Transitional\", \"Transitional\").vs.c(\"Adrenergic\", \"Mesenchymal\")"	Transitional	1.3271	3.04096	0.00521332	0.0444079	FALSE
103	chr9	138217898	138301751	OLFM1	SE_5737	c(\Adrenergic-Transitional\", \"Transitional\").vs.c(\"Adrenergic\", \"Mesenchymal\")"	Transitional	1.3581	3.17649	0.00523233	0.0444079	FALSE
104	chr1	31627048	31709251	NKAIN1|HCRTR1|PUM1	SE_316	c(\Adrenergic-Transitional\", \"Transitional\").vs.c(\"Adrenergic\", \"Mesenchymal\")"	Transitional	0.541541	3.01715	0.00527043	0.0444348	TRUE
105	chr20	24541548	24660201	SYNDIG1	SE_3267	c(\Adrenergic-Transitional\", \"Transitional\").vs.c(\"Adrenergic\", \"Mesenchymal\")"	Transitional	0.80192	3.14646	0.00529731	0.0445168	FALSE
106	chr21	32865898	32934401	TIAM1	SE_3364	c(\Adrenergic-Transitional\", \"Transitional\", \"Transitional-Mesenchymal\").vs.c(\"Adrenergic\", \"Mesenchymal\")"	Transitional	0.793897	3.51534	0.00155374	0.0446327	TRUE
107	chr4	80496348	80600651	PRDM8|PAQR3	SE_4152	c(\Adrenergic-Transitional\", \"Transitional\", \"Transitional-Mesenchymal\").vs.c(\"Adrenergic\", \"Mesenchymal\")"	Transitional	1.17612	3.73155	0.00150658	0.0446327	TRUE
108	chr1	11335798	11458101	DISP3|TARDBP	SE_376	c(\Adrenergic-Transitional\", \"Transitional\").vs.c(\"Adrenergic\", \"Mesenchymal\")"	Transitional	0.741267	2.99898	0.00552624	0.0450637	TRUE
109	chr4	62065198	62191101	ADGRL3	SE_4089	c(\Adrenergic-Transitional\", \"Transitional\").vs.c(\"Adrenergic\", \"Mesenchymal\")"	Transitional	0.805993	2.99941	0.00550999	0.0450637	FALSE
110	chr16	19341948	19397101	SYT17|COQ7|CCP110	SE_2188	Adrenergic-Transitional.vs.c(\Adrenergic\", \"Mesenchymal\")"	Transitional	1.20609	3.20132	0.00586044	0.0454823	TRUE
111	chr18	18817298	18993501	GREB1L	SE_2472	c(\Adrenergic-Transitional\", \"Transitional\", \"Transitional-Mesenchymal\").vs.c(\"Adrenergic\", \"Mesenchymal\")"	Transitional	1.56615	3.54581	0.0017901	0.045905	TRUE
112	chr2	2829848	3214001	MYT1L|LINC01250	SE_2721	c(\Adrenergic-Transitional\", \"Transitional\", \"Transitional-Mesenchymal\").vs.c(\"Adrenergic\", \"Mesenchymal\")"	Transitional	0.777047	3.44626	0.00181438	0.0462797	TRUE
113	chr4	91434748	91586401	CCSER1	SE_4120	c(\Adrenergic-Transitional\", \"Transitional\").vs.c(\"Adrenergic\", \"Mesenchymal\")"	Transitional	1.04636	3.12732	0.00597925	0.0463188	FALSE
114	chr4	117243598	117309751	NA	SE_4206	c(\Adrenergic-Transitional\", \"Transitional\").vs.c(\"Adrenergic\", \"Mesenchymal\")"	Transitional	1.15101	3.23907	0.00600796	0.0463618	FALSE
115	chr8	26549798	26596851	STMN4	SE_5510	Adrenergic-Transitional.vs.c(\Adrenergic\", \"Mesenchymal\")"	Transitional	1.33359	3.36912	0.00641498	0.0465973	TRUE
116	chr2	7760598	7833301	ID2|KIDINS220	SE_3098	c(\Adrenergic-Transitional\", \"Transitional\").vs.c(\"Adrenergic\", \"Mesenchymal\")"	Transitional	1.23008	3.17997	0.00613662	0.046687	FALSE
117	chr7	4841898	4920301	RADIL	SE_5130	Adrenergic-Transitional.vs.c(\Adrenergic\", \"Mesenchymal\")"	Transitional	0.941464	3.09433	0.00651281	0.0467155	FALSE
118	chr8	21540048	21787051	GFRA2|XPO7|DMTN|HR	SE_5277	Transitional-Mesenchymal.vs.c(\Adrenergic\", \"Mesenchymal\")"	Transitional	1.75312	6.88629	0.00185088	0.0475841	FALSE
119	chr1	41078198	41153901	RIMS3|KCNQ4|NFYC-AS1	SE_248	c(\Adrenergic-Transitional\", \"Transitional\").vs.c(\"Adrenergic\", \"Mesenchymal\")"	Transitional	0.764987	2.92079	0.00680441	0.0477356	FALSE
120	chr10	5917298	5973951	NA	SE_737	c(\Transitional\", \"Transitional-Mesenchymal\").vs.c(\"Adrenergic\", \"Mesenchymal\")"	Transitional	0.402656	3.94601	0.000707005	0.048004	TRUE
121	chr21	44442198	44525187	CBS	SE_3367	c(\Adrenergic-Transitional\", \"Transitional\", \"Transitional-Mesenchymal\").vs.c(\"Adrenergic\", \"Mesenchymal\")"	Transitional	0.567825	3.21417	0.00308935	0.0490416	TRUE
122	chr1	41812898	41988051	NA	SE_45	c(\Adrenergic-Transitional\", \"Transitional\", \"Transitional-Mesenchymal\").vs.c(\"Adrenergic\", \"Mesenchymal\")"	Transitional	0.607505	3.33801	0.0022229	0.0490416	FALSE
123	chr20	24541548	24660201	SYNDIG1	SE_3267	c(\Adrenergic-Transitional\", \"Transitional\", \"Transitional-Mesenchymal\").vs.c(\"Adrenergic\", \"Mesenchymal\")"	Transitional	0.768614	3.2959	0.00296621	0.0490416	TRUE
124	chr10	519548	601101	DIP2C	SE_833	c(\Adrenergic-Transitional\", \"Transitional\", \"Transitional-Mesenchymal\").vs.c(\"Adrenergic\", \"Mesenchymal\")"	Transitional	0.870144	3.33288	0.00306592	0.0490416	TRUE
125	chr7	31065748	31101501	ADCYAP1R1|AQP1|CRHR2	SE_5100	c(\Adrenergic-Transitional\", \"Transitional\", \"Transitional-Mesenchymal\").vs.c(\"Adrenergic\", \"Mesenchymal\")"	Transitional	0.987167	3.24904	0.00279152	0.0490416	FALSE
126	chr12	44735798	44825801	NELL2	SE_1427	c(\Adrenergic-Transitional\", \"Transitional\", \"Transitional-Mesenchymal\").vs.c(\"Adrenergic\", \"Mesenchymal\")"	Transitional	1.00828	3.27085	0.00303407	0.0490416	TRUE
127	chr4	91434748	91586401	CCSER1	SE_4120	c(\Adrenergic-Transitional\", \"Transitional\", \"Transitional-Mesenchymal\").vs.c(\"Adrenergic\", \"Mesenchymal\")"	Transitional	1.02557	3.38285	0.00260387	0.0490416	TRUE
128	chr18	37580698	37689001	NA	SE_2514	c(\Adrenergic-Transitional\", \"Transitional\", \"Transitional-Mesenchymal\").vs.c(\"Adrenergic\", \"Mesenchymal\")"	Transitional	1.12268	3.28006	0.00295544	0.0490416	FALSE
129	chr15	26899898	26958151	GABRB3	SE_2025	c(\Adrenergic-Transitional\", \"Transitional\", \"Transitional-Mesenchymal\").vs.c(\"Adrenergic\", \"Mesenchymal\")"	Transitional	1.31225	3.38003	0.00310567	0.0490416	TRUE
130	chr21	41927198	41942951	DSCAM|IGSF5	SE_3416	c(\Adrenergic-Transitional\", \"Transitional\", \"Transitional-Mesenchymal\").vs.c(\"Adrenergic\", \"Mesenchymal\")"	Transitional	2.33433	3.55628	0.00275262	0.0490416	FALSE
131	chr11	70300348	70521701	SHANK2	SE_951	Adrenergic-Transitional.vs.c(\Adrenergic\", \"Mesenchymal\")"	Transitional	0.980613	2.97078	0.0074866	0.0490641	FALSE
132	chr11	122175948	122215951	NA	SE_1187	c(\Adrenergic-Transitional\", \"Transitional\", \"Transitional-Mesenchymal\").vs.c(\"Adrenergic\", \"Mesenchymal\")"	Transitional	1.36954	3.27589	0.00340642	0.0491673	FALSE
133	chr7	28559448	28668201	NA	SE_5152	c(\Adrenergic-Transitional\", \"Transitional\").vs.c(\"Adrenergic\", \"Mesenchymal\")"	Transitional	1.05314	2.97811	0.00751246	0.0498191	FALSE
