## Supplementary Table 5 for "Single-cell RNA-sequencing of peripheral neuroblastic tumors reveals an aggressive transitional cell state at the junction of an adrenergic-mesenchymal transdifferentiation trajectory"

### Sheet: nichenet_overlap_summary_specif
ligand	target	receptors	target_cell	sender_cell	overlap	pearson_gene_-log10p_fisher	pearson_signature_-log10p_fisher	nichenet_ligtarg_weight	nichenet_ligrec_weight	receptor_family
SEMA3B	ZFHX3	NRP1-NRP2	Malignant_Adrenergic	Non-Malignant_Adrenal_Cortex	GNB2-NB2	2.26211	1.98469	0.00101641	0.529297	NRP1-NRP2
CD24	CD24	L1CAM	Malignant_Adrenergic	Non-Malignant_BCell	GNB2-NB2	4.14568	6.05334	0.00525533	0.191327	SELP-L1CAM
CD24	TTTY14	L1CAM	Malignant_Adrenergic	Non-Malignant_BCell	GNB2-NB2	4.14568	6.05334	0.0088622	0.191327	SELP-L1CAM
IGF1	DBH	IGF1R-INSR-RACK1-ESR1	Malignant_Adrenergic	Non-Malignant_Macrophage_Non-inflammatory	GNB2-NB2	2.55151	11.386	0.00581431	0.177971	TRPV2-IGF1R-INSR-RACK1-IGSF1-ESR1
ITGB7	ZFHX3	ITGAE-PTCH1-PTCH2-ITGA9	Malignant_Adrenergic	Non-Malignant_TCell_Cytotoxic	GNB2-NB2	7.49793	13.3805	0.000946737	0.134539	ITGAE-PTCH1-PTCH2-ITGA9-MADCAM1
CD24	ABCA8	L1CAM	Malignant_Mesenchymal	Non-Malignant_BCell	GNB3-NB3	7.792	12.6365	0.00548121	0.172339	SELP-L1CAM
CD24	COL5A1	L1CAM	Malignant_Mesenchymal	Non-Malignant_BCell	GNB3-NB3	6.03675	12.6365	0.00484494	0.172339	SELP-L1CAM
CD24	COL6A2	L1CAM	Malignant_Mesenchymal	Non-Malignant_BCell	GNB3-NB3	4.73449	12.6365	0.00510085	0.172339	SELP-L1CAM
CD24	FBLN5	L1CAM	Malignant_Mesenchymal	Non-Malignant_BCell	GNB3-NB3	3.63553	12.6365	0.00529758	0.172339	SELP-L1CAM
ARF1	GSN	INSR-MYLK-HMMR-CD44-CD4-ITGA4	Malignant_Mesenchymal	Non-Malignant_BCell	GNB1-NB1	1.88692	1.86097	0.000764625	0.200617	PLD2-INSR-FAS-MYLK-LRP5-HMMR-CD44-CD4-OPRM1-VCAM1-ITGA4
ARF1	ZFP36	INSR-MYLK-HMMR-CD44-CD4-ITGA4	Malignant_Mesenchymal	Non-Malignant_BCell	GNB1-NB1	2.83595	1.86097	0.000867599	0.200617	PLD2-INSR-FAS-MYLK-LRP5-HMMR-CD44-CD4-OPRM1-VCAM1-ITGA4
EFNB2	AHNAK	EPHA4-EPHB2-EPHB4-EPHB6-EPHA3-SDC2-LRP6-EPHA2-INSR-ROR2-FZD5-UNC5C-EPHA1-CD99-PECAM1	Malignant_Mesenchymal	Non-Malignant_Endothelial	GNB3-NB3	2.29204	19.8192	0.000880645	0.27228	EPHA4-EPHB1-EPHB2-EPHB3-EPHB4-EPHB6-EPHA3-EPHA5-SDC2-SDC1-LRP6-FZD6-EPHA2-INSR-ROR2-FZD5-LRP8-UNC5C-LRP2-EPHA7-EPHA6-EPHA1-EPHA8-FLT4-CD99-PECAM1
F8	AHNAK	LRP1	Malignant_Mesenchymal	Non-Malignant_Endothelial	GNB3-NB3	1.80946	20.877	0.000896043	0.252359	LRP1
SPP1	AHNAK	ITGA4-ITGB1-ITGA9-ITGAV-ITGB3-ITGB5-CD44-ITGA8-NCSTN-ITGA5	Malignant_Mesenchymal	Non-Malignant_Endothelial	GNB3-NB3	1.82641	19.131	0.00142866	0.168406	ITGA4-ITGB1-ITGA9-ITGAV-ITGB3-ITGB5-CD44-SDC1-ITGA8-NCSTN-ITGA5
EDN1	COL1A1	EDNRA-EDNRB-F2R-BDKRB2-GNRHR-HRH1-AVPR1A-HTR2B-F2RL1-LPAR1-LPAR4-NMUR1-ADRA1A-PTGFR-LPAR6-GPR4-P2RY1-LTB4R-GPR68-GPR65-CYSLTR2-GPR132-CYSLTR1-FFAR3	Malignant_Mesenchymal	Non-Malignant_Endothelial	GNB3-NB3	14.9453	16.4458	0.00406632	0.150286	EDNRA-EDNRB-TACR2-FPR2-TACR1-F2R-HTR2A-HTR2C-NMBR-TACR3-BDKRB2-GRPR-AGTR1-OXTR-GNRHR-NTSR1-CCKAR-CCKBR-TRHR-HRH1-AVPR1A-HTR2B-XCR1-BDKRB1-GCGR-AVPR1B-F2RL1-NPSR1-PROKR2-PROKR1-LPAR1-GHSR-KISS1R-QRFPR-F2RL3-LPAR4-MCHR1-NMUR2-NPFFR1-NMUR1-LPAR2-UTS2R-NPFFR2-F2RL2-HCRTR1-HCRTR2-NTSR2-CHRM5-CHRM1-CHRM3-TBXA2R-ADRA1D-PTAFR-PTGER1-ADRA1A-ADRA1B-CASR-P2RY2-GRM5-PTGFR-LPAR6-GPR4-P2RY1-GRM1-GPR17-P2RY6-LT…
HEBP1	COL1A1	FPR3-PTGDR2-EGFR-FPR1-ACKR3-NPY1R-BDKRB2-SSTR2-HTR1F-CCR7-OPRM1-APLNR-OPRL1-CCR10-CCR5-CXCR4-P2RY14-C3AR1-LPAR1-NMUR1	Malignant_Mesenchymal	Non-Malignant_Endothelial	GNB3-NB3	5.42617	1.98491	0.000721304	0.160504	FPR3-FPR2-RXFP3-HRH3-PTGDR2-EGFR-CXCR6-GALR2-GALR3-HTR1A-FPR1-C5AR1-CXCR1-CXCR2-ACKR3-NPY1R-HTR1D-HTR1B-BDKRB2-SSTR1-SSTR2-HTR1F-SSTR4-CCR1-CCR7-CXCR5-SSTR3-SSTR5-OPRM1-APLNR-OPRD1-OPRK1-OPRL1-CCR2-CCR10-BDKRB1-GALR1-HTR5A-MTNR1A-NPBWR1-NPY2R-MTNR1B-CXCR3-AGTR2-NPY4R-CCR3-CCR4-CCR5-CCR6-CCR8-CCR9-CXCR4-GRM4-P2RY14-NPY5R-C3AR1-RXFP4-LPAR1-MCHR1-NMUR2-HRH4-NMUR1-LPAR2
CTGF	COL1A2	ITGB2-LRP6-LRP1-EGFR-ITGA5	Malignant_Mesenchymal	Non-Malignant_Endothelial	GNB3-NB3	3.36073	6.6674	0.00265407	0.172905	ITGAM-ITGB2-LRP6-FGFR3-FGFR2-LRP1-ERBB4-EGFR-ITGA5
EDN1	COL1A2	EDNRA-EDNRB-F2R-BDKRB2-GNRHR-HRH1-AVPR1A-HTR2B-F2RL1-LPAR1-LPAR4-NMUR1-ADRA1A-PTGFR-LPAR6-GPR4-P2RY1-LTB4R-GPR68-GPR65-CYSLTR2-GPR132-CYSLTR1-FFAR3	Malignant_Mesenchymal	Non-Malignant_Endothelial	GNB3-NB3	11.4617	16.4458	0.00430284	0.150286	EDNRA-EDNRB-TACR2-FPR2-TACR1-F2R-HTR2A-HTR2C-NMBR-TACR3-BDKRB2-GRPR-AGTR1-OXTR-GNRHR-NTSR1-CCKAR-CCKBR-TRHR-HRH1-AVPR1A-HTR2B-XCR1-BDKRB1-GCGR-AVPR1B-F2RL1-NPSR1-PROKR2-PROKR1-LPAR1-GHSR-KISS1R-QRFPR-F2RL3-LPAR4-MCHR1-NMUR2-NPFFR1-NMUR1-LPAR2-UTS2R-NPFFR2-F2RL2-HCRTR1-HCRTR2-NTSR2-CHRM5-CHRM1-CHRM3-TBXA2R-ADRA1D-PTAFR-PTGER1-ADRA1A-ADRA1B-CASR-P2RY2-GRM5-PTGFR-LPAR6-GPR4-P2RY1-GRM1-GPR17-P2RY6-LT…
SPP1	COL1A2	ITGA4-ITGB1-ITGA9-ITGAV-ITGB3-ITGB5-CD44-ITGA8-NCSTN-ITGA5	Malignant_Mesenchymal	Non-Malignant_Endothelial	GNB3-NB3	11.0136	19.131	0.00421525	0.168406	ITGA4-ITGB1-ITGA9-ITGAV-ITGB3-ITGB5-CD44-SDC1-ITGA8-NCSTN-ITGA5
EDN1	COL3A1	EDNRA-EDNRB-F2R-BDKRB2-GNRHR-HRH1-AVPR1A-HTR2B-F2RL1-LPAR1-LPAR4-NMUR1-ADRA1A-PTGFR-LPAR6-GPR4-P2RY1-LTB4R-GPR68-GPR65-CYSLTR2-GPR132-CYSLTR1-FFAR3	Malignant_Mesenchymal	Non-Malignant_Endothelial	GNB3-NB3	14.1991	16.4458	0.00507425	0.150286	EDNRA-EDNRB-TACR2-FPR2-TACR1-F2R-HTR2A-HTR2C-NMBR-TACR3-BDKRB2-GRPR-AGTR1-OXTR-GNRHR-NTSR1-CCKAR-CCKBR-TRHR-HRH1-AVPR1A-HTR2B-XCR1-BDKRB1-GCGR-AVPR1B-F2RL1-NPSR1-PROKR2-PROKR1-LPAR1-GHSR-KISS1R-QRFPR-F2RL3-LPAR4-MCHR1-NMUR2-NPFFR1-NMUR1-LPAR2-UTS2R-NPFFR2-F2RL2-HCRTR1-HCRTR2-NTSR2-CHRM5-CHRM1-CHRM3-TBXA2R-ADRA1D-PTAFR-PTGER1-ADRA1A-ADRA1B-CASR-P2RY2-GRM5-PTGFR-LPAR6-GPR4-P2RY1-GRM1-GPR17-P2RY6-LT…
SPP1	COL3A1	ITGA4-ITGB1-ITGA9-ITGAV-ITGB3-ITGB5-CD44-ITGA8-NCSTN-ITGA5	Malignant_Mesenchymal	Non-Malignant_Endothelial	GNB3-NB3	16.3845	19.131	0.0049588	0.168406	ITGA4-ITGB1-ITGA9-ITGAV-ITGB3-ITGB5-CD44-SDC1-ITGA8-NCSTN-ITGA5
ANGPT2	EMP1	ITGA5-ITGB1	Malignant_Mesenchymal	Non-Malignant_Endothelial	GNB3-NB3	2.12317	4.34497	0.00138606	0.121246	TEK-ITGA5-ITGB1
CCL14	EMP1	CCR5-ACKR2-ACKR4	Malignant_Mesenchymal	Non-Malignant_Endothelial	GNB3-NB3	1.86277	2.92286	0.00116091	0.343639	CCR1-CCR5-ACKR2-ACKR4-CCR3
CTGF	FN1	ITGB2-LRP6-LRP1-EGFR-ITGA5	Malignant_Mesenchymal	Non-Malignant_Endothelial	GNB3-NB3	6.17016	6.6674	0.00195053	0.172905	ITGAM-ITGB2-LRP6-FGFR3-FGFR2-LRP1-ERBB4-EGFR-ITGA5
EDN1	FN1	EDNRA-EDNRB-F2R-BDKRB2-GNRHR-HRH1-AVPR1A-HTR2B-F2RL1-LPAR1-LPAR4-NMUR1-ADRA1A-PTGFR-LPAR6-GPR4-P2RY1-LTB4R-GPR68-GPR65-CYSLTR2-GPR132-CYSLTR1-FFAR3	Malignant_Mesenchymal	Non-Malignant_Endothelial	GNB3-NB3	4.68774	16.4458	0.00127971	0.150286	EDNRA-EDNRB-TACR2-FPR2-TACR1-F2R-HTR2A-HTR2C-NMBR-TACR3-BDKRB2-GRPR-AGTR1-OXTR-GNRHR-NTSR1-CCKAR-CCKBR-TRHR-HRH1-AVPR1A-HTR2B-XCR1-BDKRB1-GCGR-AVPR1B-F2RL1-NPSR1-PROKR2-PROKR1-LPAR1-GHSR-KISS1R-QRFPR-F2RL3-LPAR4-MCHR1-NMUR2-NPFFR1-NMUR1-LPAR2-UTS2R-NPFFR2-F2RL2-HCRTR1-HCRTR2-NTSR2-CHRM5-CHRM1-CHRM3-TBXA2R-ADRA1D-PTAFR-PTGER1-ADRA1A-ADRA1B-CASR-P2RY2-GRM5-PTGFR-LPAR6-GPR4-P2RY1-GRM1-GPR17-P2RY6-LT…
EFNB2	FN1	EPHA4-EPHB2-EPHB4-EPHB6-EPHA3-SDC2-LRP6-EPHA2-INSR-ROR2-FZD5-UNC5C-EPHA1-CD99-PECAM1	Malignant_Mesenchymal	Non-Malignant_Endothelial	GNB3-NB3	9.23032	19.8192	0.000754228	0.27228	EPHA4-EPHB1-EPHB2-EPHB3-EPHB4-EPHB6-EPHA3-EPHA5-SDC2-SDC1-LRP6-FZD6-EPHA2-INSR-ROR2-FZD5-LRP8-UNC5C-LRP2-EPHA7-EPHA6-EPHA1-EPHA8-FLT4-CD99-PECAM1
F8	FN1	LRP1	Malignant_Mesenchymal	Non-Malignant_Endothelial	GNB3-NB3	10.6839	20.877	0.000786225	0.252359	LRP1
PLAT	FN1	LRP1	Malignant_Mesenchymal	Non-Malignant_Endothelial	GNB3-NB3	6.07969	6.92991	0.00135939	0.0705477	LRP11
SPP1	FN1	ITGA4-ITGB1-ITGA9-ITGAV-ITGB3-ITGB5-CD44-ITGA8-NCSTN-ITGA5	Malignant_Mesenchymal	Non-Malignant_Endothelial	GNB3-NB3	6.08196	19.131	0.00125375	0.168406	ITGA4-ITGB1-ITGA9-ITGAV-ITGB3-ITGB5-CD44-SDC1-ITGA8-NCSTN-ITGA5
CTGF	GSN	ITGB2-LRP6-LRP1-EGFR-ITGA5	Malignant_Mesenchymal	Non-Malignant_Endothelial	GNB3-NB3	2.86947	6.6674	0.0018938	0.172905	ITGAM-ITGB2-LRP6-FGFR3-FGFR2-LRP1-ERBB4-EGFR-ITGA5
EDN1	GSN	EDNRA-EDNRB-F2R-BDKRB2-GNRHR-HRH1-AVPR1A-HTR2B-F2RL1-LPAR1-LPAR4-NMUR1-ADRA1A-PTGFR-LPAR6-GPR4-P2RY1-LTB4R-GPR68-GPR65-CYSLTR2-GPR132-CYSLTR1-FFAR3	Malignant_Mesenchymal	Non-Malignant_Endothelial	GNB3-NB3	3.66384	16.4458	0.00114939	0.150286	EDNRA-EDNRB-TACR2-FPR2-TACR1-F2R-HTR2A-HTR2C-NMBR-TACR3-BDKRB2-GRPR-AGTR1-OXTR-GNRHR-NTSR1-CCKAR-CCKBR-TRHR-HRH1-AVPR1A-HTR2B-XCR1-BDKRB1-GCGR-AVPR1B-F2RL1-NPSR1-PROKR2-PROKR1-LPAR1-GHSR-KISS1R-QRFPR-F2RL3-LPAR4-MCHR1-NMUR2-NPFFR1-NMUR1-LPAR2-UTS2R-NPFFR2-F2RL2-HCRTR1-HCRTR2-NTSR2-CHRM5-CHRM1-CHRM3-TBXA2R-ADRA1D-PTAFR-PTGER1-ADRA1A-ADRA1B-CASR-P2RY2-GRM5-PTGFR-LPAR6-GPR4-P2RY1-GRM1-GPR17-P2RY6-LT…
EFNA1	GSN	EPHA1-EPHA2-EPHA3-EPHA4-EPHB2-TGFBR1-EPHB4-EPHB6	Malignant_Mesenchymal	Non-Malignant_Endothelial	GNB3-NB3	2.73704	3.22097	0.000898039	0.457013	EPHA1-EPHA2-EPHA3-EPHA4-EPHA5-EPHA6-EPHA7-EPHA8-EPHB1-EPHB2-TGFBR1-EPHB3-EPHB4-EPHB6
EFNB2	GSN	EPHA4-EPHB2-EPHB4-EPHB6-EPHA3-SDC2-LRP6-EPHA2-INSR-ROR2-FZD5-UNC5C-EPHA1-CD99-PECAM1	Malignant_Mesenchymal	Non-Malignant_Endothelial	GNB3-NB3	6.11459	19.8192	0.000786567	0.27228	EPHA4-EPHB1-EPHB2-EPHB3-EPHB4-EPHB6-EPHA3-EPHA5-SDC2-SDC1-LRP6-FZD6-EPHA2-INSR-ROR2-FZD5-LRP8-UNC5C-LRP2-EPHA7-EPHA6-EPHA1-EPHA8-FLT4-CD99-PECAM1
F8	GSN	LRP1	Malignant_Mesenchymal	Non-Malignant_Endothelial	GNB3-NB3	7.10953	20.877	0.000783419	0.252359	LRP1
PLAT	GSN	LRP1	Malignant_Mesenchymal	Non-Malignant_Endothelial	GNB3-NB3	4.90829	6.92991	0.00123619	0.0705477	LRP11
SPP1	GSN	ITGA4-ITGB1-ITGA9-ITGAV-ITGB3-ITGB5-CD44-ITGA8-NCSTN-ITGA5	Malignant_Mesenchymal	Non-Malignant_Endothelial	GNB3-NB3	4.7825	19.131	0.00127344	0.168406	ITGA4-ITGB1-ITGA9-ITGAV-ITGB3-ITGB5-CD44-SDC1-ITGA8-NCSTN-ITGA5
CTGF	MMP2	ITGB2-LRP6-LRP1-EGFR-ITGA5	Malignant_Mesenchymal	Non-Malignant_Endothelial	GNB3-NB3	15.7638	6.6674	0.00536127	0.172905	ITGAM-ITGB2-LRP6-FGFR3-FGFR2-LRP1-ERBB4-EGFR-ITGA5
PLAT	MMP2	LRP1	Malignant_Mesenchymal	Non-Malignant_Endothelial	GNB3-NB3	17.5215	6.92991	0.00402226	0.0705477	LRP11
CTGF	PDGFRL	ITGB2-LRP6-LRP1-EGFR-ITGA5	Malignant_Mesenchymal	Non-Malignant_Endothelial	GNB3-NB3	7.56829	6.6674	0.00267578	0.172905	ITGAM-ITGB2-LRP6-FGFR3-FGFR2-LRP1-ERBB4-EGFR-ITGA5
CTGF	POSTN	ITGB2-LRP6-LRP1-EGFR-ITGA5	Malignant_Mesenchymal	Non-Malignant_Endothelial	GNB3-NB3	2.91093	6.6674	0.00271926	0.172905	ITGAM-ITGB2-LRP6-FGFR3-FGFR2-LRP1-ERBB4-EGFR-ITGA5
COL4A1	S100A10	ITGA1-ITGB1-ITGB8-NCAM1	Malignant_Mesenchymal	Non-Malignant_Endothelial	GNB3-NB3	2.38723	4.57926	0.0010347	0.0662843	ITGA1-ITGB1-ITGB8-NCAM1-MAG
EFNB2	S100A10	EPHA4-EPHB2-EPHB4-EPHB6-EPHA3-SDC2-LRP6-EPHA2-INSR-ROR2-FZD5-UNC5C-EPHA1-CD99-PECAM1	Malignant_Mesenchymal	Non-Malignant_Endothelial	GNB3-NB3	4.06892	19.8192	0.000745265	0.27228	EPHA4-EPHB1-EPHB2-EPHB3-EPHB4-EPHB6-EPHA3-EPHA5-SDC2-SDC1-LRP6-FZD6-EPHA2-INSR-ROR2-FZD5-LRP8-UNC5C-LRP2-EPHA7-EPHA6-EPHA1-EPHA8-FLT4-CD99-PECAM1
F8	S100A10	LRP1	Malignant_Mesenchymal	Non-Malignant_Endothelial	GNB3-NB3	1.96437	20.877	0.000779367	0.252359	LRP1
CTGF	TIMP1	ITGB2-LRP6-LRP1-EGFR-ITGA5	Malignant_Mesenchymal	Non-Malignant_Endothelial	GNB3-NB3	4.51847	6.6674	0.00526627	0.172905	ITGAM-ITGB2-LRP6-FGFR3-FGFR2-LRP1-ERBB4-EGFR-ITGA5
EDN1	TIMP1	EDNRA-EDNRB-F2R-BDKRB2-GNRHR-HRH1-AVPR1A-HTR2B-F2RL1-LPAR1-LPAR4-NMUR1-ADRA1A-PTGFR-LPAR6-GPR4-P2RY1-LTB4R-GPR68-GPR65-CYSLTR2-GPR132-CYSLTR1-FFAR3	Malignant_Mesenchymal	Non-Malignant_Endothelial	GNB3-NB3	3.83888	16.4458	0.00195713	0.150286	EDNRA-EDNRB-TACR2-FPR2-TACR1-F2R-HTR2A-HTR2C-NMBR-TACR3-BDKRB2-GRPR-AGTR1-OXTR-GNRHR-NTSR1-CCKAR-CCKBR-TRHR-HRH1-AVPR1A-HTR2B-XCR1-BDKRB1-GCGR-AVPR1B-F2RL1-NPSR1-PROKR2-PROKR1-LPAR1-GHSR-KISS1R-QRFPR-F2RL3-LPAR4-MCHR1-NMUR2-NPFFR1-NMUR1-LPAR2-UTS2R-NPFFR2-F2RL2-HCRTR1-HCRTR2-NTSR2-CHRM5-CHRM1-CHRM3-TBXA2R-ADRA1D-PTAFR-PTGER1-ADRA1A-ADRA1B-CASR-P2RY2-GRM5-PTGFR-LPAR6-GPR4-P2RY1-GRM1-GPR17-P2RY6-LT…
PLAT	TIMP1	LRP1	Malignant_Mesenchymal	Non-Malignant_Endothelial	GNB3-NB3	9.33497	6.92991	0.00376305	0.0705477	LRP11
SPP1	TIMP1	ITGA4-ITGB1-ITGA9-ITGAV-ITGB3-ITGB5-CD44-ITGA8-NCSTN-ITGA5	Malignant_Mesenchymal	Non-Malignant_Endothelial	GNB3-NB3	7.95337	19.131	0.00377514	0.168406	ITGA4-ITGB1-ITGA9-ITGAV-ITGB3-ITGB5-CD44-SDC1-ITGA8-NCSTN-ITGA5
ANGPT2	ZFP36	ITGA5-ITGB1	Malignant_Mesenchymal	Non-Malignant_Endothelial	GNB3-NB3	3.36464	4.34497	0.00155835	0.121246	TEK-ITGA5-ITGB1
EDN1	ZFP36	EDNRA-EDNRB-F2R-BDKRB2-GNRHR-HRH1-AVPR1A-HTR2B-F2RL1-LPAR1-LPAR4-NMUR1-ADRA1A-PTGFR-LPAR6-GPR4-P2RY1-LTB4R-GPR68-GPR65-CYSLTR2-GPR132-CYSLTR1-FFAR3	Malignant_Mesenchymal	Non-Malignant_Endothelial	GNB3-NB3	2.45324	16.4458	0.00132255	0.150286	EDNRA-EDNRB-TACR2-FPR2-TACR1-F2R-HTR2A-HTR2C-NMBR-TACR3-BDKRB2-GRPR-AGTR1-OXTR-GNRHR-NTSR1-CCKAR-CCKBR-TRHR-HRH1-AVPR1A-HTR2B-XCR1-BDKRB1-GCGR-AVPR1B-F2RL1-NPSR1-PROKR2-PROKR1-LPAR1-GHSR-KISS1R-QRFPR-F2RL3-LPAR4-MCHR1-NMUR2-NPFFR1-NMUR1-LPAR2-UTS2R-NPFFR2-F2RL2-HCRTR1-HCRTR2-NTSR2-CHRM5-CHRM1-CHRM3-TBXA2R-ADRA1D-PTAFR-PTGER1-ADRA1A-ADRA1B-CASR-P2RY2-GRM5-PTGFR-LPAR6-GPR4-P2RY1-GRM1-GPR17-P2RY6-LT…
EFNA1	ZFP36	EPHA1-EPHA2-EPHA3-EPHA4-EPHB2-TGFBR1-EPHB4-EPHB6	Malignant_Mesenchymal	Non-Malignant_Endothelial	GNB3-NB3	2.38075	3.22097	0.00104056	0.457013	EPHA1-EPHA2-EPHA3-EPHA4-EPHA5-EPHA6-EPHA7-EPHA8-EPHB1-EPHB2-TGFBR1-EPHB3-EPHB4-EPHB6
EFNB2	ZFP36	EPHA4-EPHB2-EPHB4-EPHB6-EPHA3-SDC2-LRP6-EPHA2-INSR-ROR2-FZD5-UNC5C-EPHA1-CD99-PECAM1	Malignant_Mesenchymal	Non-Malignant_Endothelial	GNB3-NB3	2.91548	19.8192	0.000898183	0.27228	EPHA4-EPHB1-EPHB2-EPHB3-EPHB4-EPHB6-EPHA3-EPHA5-SDC2-SDC1-LRP6-FZD6-EPHA2-INSR-ROR2-FZD5-LRP8-UNC5C-LRP2-EPHA7-EPHA6-EPHA1-EPHA8-FLT4-CD99-PECAM1
SPP1	ZFP36	ITGA4-ITGB1-ITGA9-ITGAV-ITGB3-ITGB5-CD44-ITGA8-NCSTN-ITGA5	Malignant_Mesenchymal	Non-Malignant_Endothelial	GNB3-NB3	2.96997	19.131	0.0014082	0.168406	ITGA4-ITGB1-ITGA9-ITGAV-ITGB3-ITGB5-CD44-SDC1-ITGA8-NCSTN-ITGA5
AREG	FN1	EGFR-ERBB2-ERBB3-ICAM1	Malignant_Mesenchymal	Non-Malignant_Macrophage_Inflammatory	GNB3-NB3	1.9633	4.43978	0.00132625	0.41687	EGFR-ERBB2-ERBB3-ICAM1-GRIA1-FOLR1
AREG	NUPR1	EGFR-ERBB2-ERBB3-ICAM1	Malignant_Mesenchymal	Non-Malignant_Macrophage_Inflammatory	GNB3-NB1-NB3	19.4125	7.32127	0.00446987	0.378278	EGFR-ERBB2-ERBB3-ICAM1-GRIA1-FOLR1
APOE	AHNAK	LDLR-LRP5-SORL1-VLDLR-LRP1-SCARB1-SDC4-SDC2-GPC1-TYRO3-SDC3-VCAM1	Malignant_Mesenchymal	Non-Malignant_Macrophage_Non-inflammatory	GNB3-NB3	1.77601	12.6308	0.00117514	0.241231	LDLR-LRP5-LRP8-SORL1-VLDLR-LRP2-LRP1-SCARB1-SDC1-SDC4-SDC2-GPC1-TYRO3-SDC3-VCAM1
C3	AHNAK	ITGAX-ITGB2-LRP1-FPR1-C5AR1-CXCR2-ACKR3-BDKRB2-CCR1-CCR7-CXCR5-CCR10-CXCR4-P2RY14-LPAR1-ITGAM	Malignant_Mesenchymal	Non-Malignant_Macrophage_Non-inflammatory	GNB1-NB1	2.62886	6.79312	0.00100023	0.177444	C3AR1-ITGAX-ITGB2-LRP1-C5AR2-HTR1A-FPR1-C5AR1-CXCR1-CXCR2-FPR2-ACKR3-NPY1R-HTR1D-HTR1B-BDKRB2-SSTR1-SSTR2-HTR1F-SSTR4-CCR1-CCR7-CXCR5-SSTR3-SSTR5-OPRM1-APLNR-OPRD1-OPRK1-OPRL1-CCR2-CCR10-BDKRB1-GALR1-HTR5A-MTNR1A-NPBWR1-NPY2R-MTNR1B-CXCR3-AGTR2-NPY4R-CCR3-CCR4-CCR5-CCR6-CCR8-CCR9-CXCR4-GRM4-P2RY14-NPY5R-RXFP4-LPAR1-MCHR1-NMUR2-HRH4-NMUR1-LPAR2-RXFP3-HRH3-PTGDR2-CXCR6-GALR2-GALR3-ITGAM
C3	C3	ITGAX-ITGB2-LRP1-FPR1-C5AR1-CXCR2-ACKR3-BDKRB2-CCR1-CCR7-CXCR5-CCR10-CXCR4-P2RY14-LPAR1-ITGAM-C3AR1-NPY1R-SSTR2-HTR1F-OPRM1-APLNR-OPRL1-CCR5-NMUR1-PTGDR2	Malignant_Mesenchymal	Non-Malignant_Macrophage_Non-inflammatory	GNB1-GNB3-NB1-NB3	3.45806	16.9302	0.000883922	0.170434	C3AR1-ITGAX-ITGB2-LRP1-C5AR2-HTR1A-FPR1-C5AR1-CXCR1-CXCR2-FPR2-ACKR3-NPY1R-HTR1D-HTR1B-BDKRB2-SSTR1-SSTR2-HTR1F-SSTR4-CCR1-CCR7-CXCR5-SSTR3-SSTR5-OPRM1-APLNR-OPRD1-OPRK1-OPRL1-CCR2-CCR10-BDKRB1-GALR1-HTR5A-MTNR1A-NPBWR1-NPY2R-MTNR1B-CXCR3-AGTR2-NPY4R-CCR3-CCR4-CCR5-CCR6-CCR8-CCR9-CXCR4-GRM4-P2RY14-NPY5R-RXFP4-LPAR1-MCHR1-NMUR2-HRH4-NMUR1-LPAR2-RXFP3-HRH3-PTGDR2-CXCR6-GALR2-GALR3-ITGAM
C3	COL1A1	C3AR1-ITGAX-ITGB2-LRP1-FPR1-ACKR3-NPY1R-BDKRB2-SSTR2-HTR1F-CCR7-OPRM1-APLNR-OPRL1-CCR10-CCR5-CXCR4-P2RY14-LPAR1-NMUR1-PTGDR2-C5AR1-FPR2-CXCR5-CXCR3	Malignant_Mesenchymal	Non-Malignant_Macrophage_Non-inflammatory	GNB3-NB3	11.2286	13.87	0.000838707	0.165865	C3AR1-ITGAX-ITGB2-LRP1-C5AR2-HTR1A-FPR1-C5AR1-CXCR1-CXCR2-FPR2-ACKR3-NPY1R-HTR1D-HTR1B-BDKRB2-SSTR1-SSTR2-HTR1F-SSTR4-CCR1-CCR7-CXCR5-SSTR3-SSTR5-OPRM1-APLNR-OPRD1-OPRK1-OPRL1-CCR2-CCR10-BDKRB1-GALR1-HTR5A-MTNR1A-NPBWR1-NPY2R-MTNR1B-CXCR3-AGTR2-NPY4R-CCR3-CCR4-CCR5-CCR6-CCR8-CCR9-CXCR4-GRM4-P2RY14-NPY5R-RXFP4-LPAR1-MCHR1-NMUR2-HRH4-NMUR1-LPAR2-RXFP3-HRH3-PTGDR2-CXCR6-GALR2-GALR3-ITGAM
CCL4L1	COL1A1	CCR5	Malignant_Mesenchymal	Non-Malignant_Macrophage_Non-inflammatory	GNB3-NB3	16.573	14.5395	0.000706464	0.0497828	CCR5
CXCL3	COL1A1	FPR1-ACKR3-NPY1R-BDKRB2-SSTR2-HTR1F-CCR7-OPRM1-APLNR-OPRL1-CCR10-CCR5-CXCR4-P2RY14-C3AR1-LPAR1-NMUR1-PTGDR2-S1PR1-CNR1-HCAR3-GPR18-HCAR2-S1PR3-GPER1-SUCNR1-S1PR5-P2RY12-TAS2R10-GABBR1-S1PR2-ADRA2A-ADRA2B-CXCR2-C5AR1-FPR2-CCR1-CXCR5-CCR2-BDKRB1-CXCR3-CCR6-NPY5R-LPAR2-DRD4-PTGER3-TAS2R31-HCAR1-LPAR5-GRM6-S1PR4-ADORA3	Malignant_Mesenchymal	Non-Malignant_Macrophage_Non-inflammatory	GNB3-NB1-NB2-NB3	3.40783	3.38548	0.000875	0.175266	CXCR2-CXCR1-FPR1-C5AR1-FPR2-ACKR3-NPY1R-HTR1D-HTR1B-BDKRB2-SSTR1-SSTR2-HTR1F-SSTR4-CCR1-CCR7-CXCR5-SSTR3-SSTR5-OPRM1-APLNR-OPRD1-OPRK1-OPRL1-CCR2-CCR10-BDKRB1-GALR1-HTR5A-MTNR1A-NPBWR1-NPY2R-MTNR1B-CXCR3-AGTR2-NPY4R-CCR3-CCR4-CCR5-CCR6-CCR8-CCR9-CXCR4-GRM4-P2RY14-NPY5R-C3AR1-RXFP4-LPAR1-MCHR1-NMUR2-HRH4-NMUR1-LPAR2-RXFP3-HRH3-PTGDR2-CXCR6-GALR2-GALR3-HTR1A-S1PR1-CNR1-DRD4-ADORA1-CNR2-DRD3-CASR-PT…
APOE	CXCL12	LDLR-LRP5-SORL1-VLDLR-LRP1-SCARB1-SDC4-SDC2-GPC1-TYRO3-SDC3-VCAM1	Malignant_Mesenchymal	Non-Malignant_Macrophage_Non-inflammatory	GNB3-NB3	6.80638	12.6308	0.00439516	0.241231	LDLR-LRP5-LRP8-SORL1-VLDLR-LRP2-LRP1-SCARB1-SDC1-SDC4-SDC2-GPC1-TYRO3-SDC3-VCAM1
APOE	FN1	LDLR-LRP5-SORL1-VLDLR-LRP1-SCARB1-SDC4-SDC2-GPC1-TYRO3-SDC3-VCAM1	Malignant_Mesenchymal	Non-Malignant_Macrophage_Non-inflammatory	GNB3-NB3	5.9702	12.6308	0.0010463	0.241231	LDLR-LRP5-LRP8-SORL1-VLDLR-LRP2-LRP1-SCARB1-SDC1-SDC4-SDC2-GPC1-TYRO3-SDC3-VCAM1
C3	FN1	ITGAX-ITGB2-LRP1-FPR1-C5AR1-CXCR2-ACKR3-BDKRB2-CCR1-CCR7-CXCR5-CCR10-CXCR4-P2RY14-LPAR1-ITGAM-C3AR1-NPY1R-SSTR2-HTR1F-OPRM1-APLNR-OPRL1-CCR5-NMUR1-PTGDR2	Malignant_Mesenchymal	Non-Malignant_Macrophage_Non-inflammatory	GNB1-GNB3-NB1-NB3	9.62857	16.9302	0.000932432	0.170434	C3AR1-ITGAX-ITGB2-LRP1-C5AR2-HTR1A-FPR1-C5AR1-CXCR1-CXCR2-FPR2-ACKR3-NPY1R-HTR1D-HTR1B-BDKRB2-SSTR1-SSTR2-HTR1F-SSTR4-CCR1-CCR7-CXCR5-SSTR3-SSTR5-OPRM1-APLNR-OPRD1-OPRK1-OPRL1-CCR2-CCR10-BDKRB1-GALR1-HTR5A-MTNR1A-NPBWR1-NPY2R-MTNR1B-CXCR3-AGTR2-NPY4R-CCR3-CCR4-CCR5-CCR6-CCR8-CCR9-CXCR4-GRM4-P2RY14-NPY5R-RXFP4-LPAR1-MCHR1-NMUR2-HRH4-NMUR1-LPAR2-RXFP3-HRH3-PTGDR2-CXCR6-GALR2-GALR3-ITGAM
CCL4L1	FN1	CCR5	Malignant_Mesenchymal	Non-Malignant_Macrophage_Non-inflammatory	GNB3-NB3	5.88719	14.5395	0.000734723	0.0497828	CCR5
GPNMB	FN1	EGFR	Malignant_Mesenchymal	Non-Malignant_Macrophage_Non-inflammatory	GNB3-NB1-NB3	6.35755	13.4731	0.00192564	0.171174	EGFR1
C3	GSN	ITGAX-ITGB2-LRP1-FPR1-C5AR1-CXCR2-ACKR3-BDKRB2-CCR1-CCR7-CXCR5-CCR10-CXCR4-P2RY14-LPAR1-ITGAM-C3AR1-NPY1R-SSTR2-HTR1F-OPRM1-APLNR-OPRL1-CCR5-NMUR1-PTGDR2-FPR2-CXCR3	Malignant_Mesenchymal	Non-Malignant_Macrophage_Non-inflammatory	GNB1-GNB3-NB1-NB3	9.75554	19.1696	0.000919245	0.170496	C3AR1-ITGAX-ITGB2-LRP1-C5AR2-HTR1A-FPR1-C5AR1-CXCR1-CXCR2-FPR2-ACKR3-NPY1R-HTR1D-HTR1B-BDKRB2-SSTR1-SSTR2-HTR1F-SSTR4-CCR1-CCR7-CXCR5-SSTR3-SSTR5-OPRM1-APLNR-OPRD1-OPRK1-OPRL1-CCR2-CCR10-BDKRB1-GALR1-HTR5A-MTNR1A-NPBWR1-NPY2R-MTNR1B-CXCR3-AGTR2-NPY4R-CCR3-CCR4-CCR5-CCR6-CCR8-CCR9-CXCR4-GRM4-P2RY14-NPY5R-RXFP4-LPAR1-MCHR1-NMUR2-HRH4-NMUR1-LPAR2-RXFP3-HRH3-PTGDR2-CXCR6-GALR2-GALR3-ITGAM
CCL4L1	GSN	CCR5	Malignant_Mesenchymal	Non-Malignant_Macrophage_Non-inflammatory	GNB3-NB3	8.29644	13.2099	0.000660093	0.0517867	CCR5
APOE	MMP2	LDLR-LRP5-SORL1-VLDLR-LRP1-SCARB1-SDC4-SDC2-GPC1-TYRO3-SDC3-VCAM1	Malignant_Mesenchymal	Non-Malignant_Macrophage_Non-inflammatory	GNB3-NB3	12.582	12.6308	0.00385945	0.241231	LDLR-LRP5-LRP8-SORL1-VLDLR-LRP2-LRP1-SCARB1-SDC1-SDC4-SDC2-GPC1-TYRO3-SDC3-VCAM1
CCL4L1	S100A10	CCR5	Malignant_Mesenchymal	Non-Malignant_Macrophage_Non-inflammatory	GNB3-NB3	2.09587	13.2099	0.000634242	0.0517867	CCR5
APOE	TIMP1	LDLR-LRP8-SORL1-LRP1-SDC4-SDC2-GPC1-LRP5-VLDLR-SCARB1-TYRO3-SDC3-VCAM1	Malignant_Mesenchymal	Non-Malignant_Macrophage_Non-inflammatory	GNB1-GNB3-NB1-NB3	5.72283	13.7642	0.00368592	0.240764	LDLR-LRP5-LRP8-SORL1-VLDLR-LRP2-LRP1-SCARB1-SDC1-SDC4-SDC2-GPC1-TYRO3-SDC3-VCAM1
C3	ZFP36	ITGAX-ITGB2-LRP1-FPR1-C5AR1-CXCR2-ACKR3-BDKRB2-CCR1-CCR7-CXCR5-CCR10-CXCR4-P2RY14-LPAR1-ITGAM-FPR2-CXCR3-CCR5	Malignant_Mesenchymal	Non-Malignant_Macrophage_Non-inflammatory	GNB1-NB1-NB3	3.54933	9.09763	0.0010257	0.175212	C3AR1-ITGAX-ITGB2-LRP1-C5AR2-HTR1A-FPR1-C5AR1-CXCR1-CXCR2-FPR2-ACKR3-NPY1R-HTR1D-HTR1B-BDKRB2-SSTR1-SSTR2-HTR1F-SSTR4-CCR1-CCR7-CXCR5-SSTR3-SSTR5-OPRM1-APLNR-OPRD1-OPRK1-OPRL1-CCR2-CCR10-BDKRB1-GALR1-HTR5A-MTNR1A-NPBWR1-NPY2R-MTNR1B-CXCR3-AGTR2-NPY4R-CCR3-CCR4-CCR5-CCR6-CCR8-CCR9-CXCR4-GRM4-P2RY14-NPY5R-RXFP4-LPAR1-MCHR1-NMUR2-HRH4-NMUR1-LPAR2-RXFP3-HRH3-PTGDR2-CXCR6-GALR2-GALR3-ITGAM
CXCL3	ZFP36L1	CXCR2-FPR1-C5AR1-FPR2-ACKR3-NPY1R-BDKRB2-CCR1-CCR7-CXCR5-OPRM1-APLNR-OPRL1-CCR2-CCR10-BDKRB1-CXCR3-CCR5-CCR6-CXCR4-P2RY14-NPY5R-C3AR1-LPAR1-NMUR1-LPAR2-PTGDR2-S1PR1-DRD4-PTGER3-HCAR3-TAS2R31-GPR18-HCAR2-S1PR3-GPER1-SUCNR1-HCAR1-LPAR5-S1PR5-P2RY12-TAS2R10-GABBR1-GRM6-S1PR2-S1PR4-ADRA2A-ADORA3-SSTR2	Malignant_Mesenchymal	Non-Malignant_Macrophage_Non-inflammatory	NB1-NB2	2.44414	2.41619	0.000956728	0.177982	CXCR2-CXCR1-FPR1-C5AR1-FPR2-ACKR3-NPY1R-HTR1D-HTR1B-BDKRB2-SSTR1-SSTR2-HTR1F-SSTR4-CCR1-CCR7-CXCR5-SSTR3-SSTR5-OPRM1-APLNR-OPRD1-OPRK1-OPRL1-CCR2-CCR10-BDKRB1-GALR1-HTR5A-MTNR1A-NPBWR1-NPY2R-MTNR1B-CXCR3-AGTR2-NPY4R-CCR3-CCR4-CCR5-CCR6-CCR8-CCR9-CXCR4-GRM4-P2RY14-NPY5R-C3AR1-RXFP4-LPAR1-MCHR1-NMUR2-HRH4-NMUR1-LPAR2-RXFP3-HRH3-PTGDR2-CXCR6-GALR2-GALR3-HTR1A-S1PR1-CNR1-DRD4-ADORA1-CNR2-DRD3-CASR-PT…
ITGB7	AHNAK	ITGAE-PTCH1-PTCH2-ITGA9	Malignant_Mesenchymal	Non-Malignant_TCell_Cytotoxic	GNB3-NB3	5.66471	12.3726	0.00112857	0.141383	ITGAE-PTCH1-PTCH2-ITGA9-MADCAM1
ITGB7	FN1	ITGAE-PTCH1-PTCH2-ITGA9	Malignant_Mesenchymal	Non-Malignant_TCell_Cytotoxic	GNB3-NB3	10.2179	12.3726	0.000974142	0.141383	ITGAE-PTCH1-PTCH2-ITGA9-MADCAM1
YARS	FN1	SORT1-EGFR-RPSA-ITGA4-VCAM1	Malignant_Mesenchymal	Non-Malignant_TCell_Cytotoxic	GNB1-GNB3-NB1-NB3	9.3269	17.7367	0.00117307	0.165803	CXCR1-SORT1-EGFR-NTRK1-RPSA-ITGA4-VCAM1
ITGB7	GSN	ITGAE-PTCH1-PTCH2-ITGA9	Malignant_Mesenchymal	Non-Malignant_TCell_Cytotoxic	GNB3-NB3	3.75651	12.3726	0.00100744	0.141383	ITGAE-PTCH1-PTCH2-ITGA9-MADCAM1
YARS	GSN	SORT1-EGFR-NTRK1-RPSA-VCAM1-ITGA4	Malignant_Mesenchymal	Non-Malignant_TCell_Cytotoxic	GN1-GNB1-GNB3-NB1-NB3	13.5951	19.9173	0.00107922	0.168877	CXCR1-SORT1-EGFR-NTRK1-RPSA-ITGA4-VCAM1
ITGB7	S100A10	ITGAE-PTCH1-PTCH2-ITGA9	Malignant_Mesenchymal	Non-Malignant_TCell_Cytotoxic	GNB3-NB3	2.42389	12.3726	0.000950587	0.141383	ITGAE-PTCH1-PTCH2-ITGA9-MADCAM1
ITGB7	ZFP36	ITGAE-PTCH1-PTCH2-ITGA9	Malignant_Mesenchymal	Non-Malignant_TCell_Cytotoxic	GNB3-NB3	2.03153	12.3726	0.00120119	0.141383	ITGAE-PTCH1-PTCH2-ITGA9-MADCAM1
YARS	ZFP36	SORT1-EGFR-RPSA-ITGA4	Malignant_Mesenchymal	Non-Malignant_TCell_Cytotoxic	GNB1-NB1	2.78124	10.3225	0.00110344	0.166599	CXCR1-SORT1-EGFR-NTRK1-RPSA-ITGA4-VCAM1
CALM1	PPP2R2B	PDE1C-PDE1A-TNFRSF1B-TNFRSF1A-ADCYAP1R1-EGFR-RPSA-KCNH1-HMMR	Malignant_Transitional	Non-Malignant_Macrophage_Inflammatory	GNB1-NB1-NB3	4.79326	10.2831	0.000992741	0.305752	CNGA2-PDE1C-PDE1B-KCNH1-MYLK-MYLK2-PDE1A-CALCR-TNFRSF1B-HTR2C-TRAF2-FAS-TNFRSF1A-OPRM1-ADCYAP1R1-SCTR-GP6-GLP1R-PTH2R-GRM4-VIPR1-PTH1R-INSR-EGFR-HMMR-RPSA-GLP2R-CRHR1
IGF1	MYCN	IGF1R-RACK1	Malignant_Transitional	Non-Malignant_Macrophage_Non-inflammatory	GNB1-NB1	3.22811	1.90314	0.00591752	0.17863	TRPV2-IGF1R-INSR-RACK1-IGSF1-ESR1
GPNMB	PPP2R2B	EGFR	Malignant_Transitional	Non-Malignant_Macrophage_Non-inflammatory	GNB1-NB1	4.71121	3.67589	0.00187314	0.168549	EGFR1
IGF1	RPL10L	IGF1R-RACK1	Malignant_Transitional	Non-Malignant_Macrophage_Non-inflammatory	GNB1-NB1	2.57103	1.90314	0.00811736	0.17863	TRPV2-IGF1R-INSR-RACK1-IGSF1-ESR1
ITGB7	ENC1	ITGAE-PTCH1	Malignant_Transitional	Non-Malignant_TCell_Cytotoxic	GNB1-NB1	4.30487	7.6904	0.000913965	0.0520491	ITGAE-PTCH1-PTCH2-ITGA9-MADCAM1
YARS	ENC1	SORT1-EGFR-RPSA-ITGA4	Malignant_Transitional	Non-Malignant_TCell_Cytotoxic	GNB1-NB1	5.93278	3.36723	0.00104238	0.166599	CXCR1-SORT1-EGFR-NTRK1-RPSA-ITGA4-VCAM1
YARS	FOXG1	SORT1-EGFR-RPSA-ITGA4	Malignant_Transitional	Non-Malignant_TCell_Cytotoxic	GNB1-NB1	2.67281	3.36723	0.00104126	0.166599	CXCR1-SORT1-EGFR-NTRK1-RPSA-ITGA4-VCAM1
